# TLNRD1 is a CCM complex component and regulates endothelial barrier integrity

**DOI:** 10.1101/2023.09.29.559344

**Authors:** Neil J. Ball, Sujan Ghimire, Gautier Follain, Ada O. Pajari, Monika Vaitkevičiūtė, Alana R. Cowell, Bence Berki, Johanna Ivaska, Ilkka Paatero, Benjamin T. Goult, Guillaume Jacquemet

## Abstract

We previously identified talin rod domain-containing protein 1 (TLNRD1) as a potent actin-bundling protein in vitro. Here, we report that TLNRD1 is primarily expressed in the vasculature in vivo and that its depletion leads to vascular abnormalities in vivo and loss of barrier integrity in cultured endothelial cells. We demonstrate that TLNRD1 is a component of the cerebral cavernous malformations (CCM) complex through its direct, high-affinity interaction with CCM2. Modeling and functional testing of TLNRD1 and CCM2 mutants reveal that their interaction is mediated by a hydrophobic C-terminal helix in CCM2 that attaches to a hydrophobic groove on the 4-helix domain of TLNRD1. Disruption of this binding interface leads to CCM2 and TLNRD1 accumulation in the nucleus and actin fibers. Notably, a CCM2 pathogenic mutation linked to vascular dementia in patients maps to the interface and disrupts the interaction. Our findings indicate that CCM2 controls TLNRD1 localization to the cytoplasm and inhibits its actin-bundling activity. Based on these results, we propose a new pathway by which the CCM complex modulates the actin cytoskeleton and vascular integrity by controlling TLNRD1 bundling activity.
