## Supplementary material for "TLNRD1 is a CCM complex component and regulates endothelial barrier integrity": Table S2

### Sheet: Plasmid sequences
Gene Block used to clone mito-CCM3			GGTACCCTCGAGCTATGAGGATGACAATGGAAGAAATGAAGAATGAAGCCGAAACCACGTCTATGGTATCCATGCCTTTGTACGCCGTAATGTATCCAGTTTTTAACGAGCTCGAACGGGTGAATCTTTCAGCAGCACAGACATTGCGGGCGGCGTTCATCAAGGCAGAAAAGGAAAACCCCGGCCTGACTCAAGACATCATAATGAAAATTCTTGAAAAAAAATCTGTGGAGGTAAATTTCACCGAGTCTCTGCTGCGGATGGCCGCCGATGACGTTGAGGAGTATATGATCGAGAGACCTGAGCCTGAGTTCCAAGATCTCAACGAAAAAGCTCGGGCGCTGAAGCAAATTCTCTCAAAAATCCCGGACGAGATCAACGATAGGGTACGGTTTCTGC…
Gene Block used to clone mito-CCM2			GGTACCCTCGAGCTATGGAGGAAGAAGGCAAAAAGGGCAAAAAACCGGGAATAGTATCACCTTTCAAGCGGGTCTTTCTGAAGGGGGAGAAATCACGGGATAAAAAAGCCCATGAGAAAGTTACCGAACGGCGGCCTCTCCATACTGTTGTCTTGTCTCTCCCAGAAAGAGTCGAGCCTGACAGACTGCTTTCCGATTATATTGAAAAAGAAGTAAAATACCTGGGACAGTTGACCAGCATCCCTGGGTATCTTAACCCCAGCAGTAGGACGGAAATTCTTCATTTTATAGACAACGCAAAAAGAGCTCACCAATTGCCGGGACACCTCACCCAGGAGCACGACGCGGTCCTGAGTCTGTCAGCTTACAACGTAAAGCTCGCGTGGCGGGACGGAGAAG…
Full sequence CCM2_wt_eGFP			gacggatcgggagatctcccgatcccctatggtgcactctcagtacaatctgctctgatgccgcatagttaagccagtatctgctccctgcttgtgtgttggaggtcgctgagtagtgcgcgagcaaaatttaagctacaacaaggcaaggcttgaccgacaattgcatgaagaatctgcttagggttaggcgttttgcgctgcttcgcgatgtacgggccagatatacgcgttgacattgattattgactagttattaatagtaatcaattacggggtcattagttcatagcccatatatggagttccgcgttacataacttacggtaaatggcccgcctggctgaccgcccaacgacccccgcccattgacgtcaataatgacgtatgttcccatag…
Full sequence TLNRD1_5H_eGFP			gacggatcgggagatctcccgatcccctatggtgcactctcagtacaatctgctctgatgccgcatagttaagccagtatctgctccctgcttgtgtgttggaggtcgctgagtagtgcgcgagcaaaatttaagctacaacaaggcaaggcttgaccgacaattgcatgaagaatctgcttagggttaggcgttttgcgctgcttcgcgatgtacgggccagatatacgcgttgacattgattattgactagttattaatagtaatcaattacggggtcattagttcatagcccatatatggagttccgcgttacataacttacggtaaatggcccgcctggctgaccgcccaacgacccccgcccattgacgtcaataatgacgtatgttcccatag…
Full sequence CCM2_d410-444_eGFP			gacggatcgggagatctcccgatcccctatggtgcactctcagtacaatctgctctgatgccgcatagttaagccagtatctgctccctgcttgtgtgttggaggtcgctgagtagtgcgcgagcaaaatttaagctacaacaaggcaaggcttgaccgacaattgcatgaagaatctgcttagggttaggcgttttgcgctgcttcgcgatgtacgggccagatatacgcgttgacattgattattgactagttattaatagtaatcaattacggggtcattagttcatagcccatatatggagttccgcgttacataacttacggtaaatggcccgcctggctgaccgcccaacgacccccgcccattgacgtcaataatgacgtatgttcccatag…
Full sequence CCM2_I428S_eGFP			gacggatcgggagatctcccgatcccctatggtgcactctcagtacaatctgctctgatgccgcatagttaagccagtatctgctccctgcttgtgtgttggaggtcgctgagtagtgcgcgagcaaaatttaagctacaacaaggcaaggcttgaccgacaattgcatgaagaatctgcttagggttaggcgttttgcgctgcttcgcgatgtacgggccagatatacgcgttgacattgattattgactagttattaatagtaatcaattacggggtcattagttcatagcccatatatggagttccgcgttacataacttacggtaaatggcccgcctggctgaccgcccaacgacccccgcccattgacgtcaataatgacgtatgttcccatag…
Full sequence CCM2_I432D_eGFP			gacggatcgggagatctcccgatcccctatggtgcactctcagtacaatctgctctgatgccgcatagttaagccagtatctgctccctgcttgtgtgttggaggtcgctgagtagtgcgcgagcaaaatttaagctacaacaaggcaaggcttgaccgacaattgcatgaagaatctgcttagggttaggcgttttgcgctgcttcgcgatgtacgggccagatatacgcgttgacattgattattgactagttattaatagtaatcaattacggggtcattagttcatagcccatatatggagttccgcgttacataacttacggtaaatggcccgcctggctgaccgcccaacgacccccgcccattgacgtcaataatgacgtatgttcccatag…
Full sequence CCM2_W421AD422A_eGFP			gacggatcgggagatctcccgatcccctatggtgcactctcagtacaatctgctctgatgccgcatagttaagccagtatctgctccctgcttgtgtgttggaggtcgctgagtagtgcgcgagcaaaatttaagctacaacaaggcaaggcttgaccgacaattgcatgaagaatctgcttagggttaggcgttttgcgctgcttcgcgatgtacgggccagatatacgcgttgacattgattattgactagttattaatagtaatcaattacggggtcattagttcatagcccatatatggagttccgcgttacataacttacggtaaatggcccgcctggctgaccgcccaacgacccccgcccattgacgtcaataatgacgtatgttcccatag…
Full sequence TLNRD1_2T_eGFP			gacggatcgggagatctcccgatcccctatggtgcactctcagtacaatctgctctgatgccgcatagttaagccagtatctgctccctgcttgtgtgttggaggtcgctgagtagtgcgcgagcaaaatttaagctacaacaaggcaaggcttgaccgacaattgcatgaagaatctgcttagggttaggcgttttgcgctgcttcgcgatgtacgggccagatatacgcgttgacattgattattgactagttattaatagtaatcaattacggggtcattagttcatagcccatatatggagttccgcgttacataacttacggtaaatggcccgcctggctgaccgcccaacgacccccgcccattgacgtcaataatgacgtatgttcccatag…
Full sequence TLNRD1_2E_eGFP			gacggatcgggagatctcccgatcccctatggtgcactctcagtacaatctgctctgatgccgcatagttaagccagtatctgctccctgcttgtgtgttggaggtcgctgagtagtgcgcgagcaaaatttaagctacaacaaggcaaggcttgaccgacaattgcatgaagaatctgcttagggttaggcgttttgcgctgcttcgcgatgtacgggccagatatacgcgttgacattgattattgactagttattaatagtaatcaattacggggtcattagttcatagcccatatatggagttccgcgttacataacttacggtaaatggcccgcctggctgaccgcccaacgacccccgcccattgacgtcaataatgacgtatgttcccatag…
Full sequence mito-TLNRD1-mScarlet-I			gacggatcgggagatctcccgatcccctatggtgcactctcagtacaatctgctctgatgccgcatagttaagccagtatctgctccctgcttgtgtgttggaggtcgctgagtagtgcgcgagcaaaatttaagctacaacaaggcaaggcttgaccgacaattgcatgaagaatctgcttagggttaggcgttttgcgctgcttcgcgatgtacgggccagatatacgcgttgacattgattattgactagttattaatagtaatcaattacggggtcattagttcatagcccatatatggagttccgcgttacataacttacggtaaatggcccgcctggctgaccgcccaacgacccccgcccattgacgtcaataatgacgtatgttcccatag…

### Sheet: Primer sequences
GAPDH:
Forward:	ACC CAC TCC ACC TTT GA
Rerverse:	CTG TTG CTG TAG CCA AAT TCG
MESDC1:
Forward:	CGAACCAGCAGAAGGGACTT
Reverse:	CTAGAGGGCTTGCAGGAACC
KLF4:
Forward:	CCGGGGATTTGTAGCTCGG
Reverse:	ATTTCCATCCACAGCCGTCC
